# Comparing the potential of microglia preparations generated using different human iPSC-based differentiation methods to model microglia-mediated mechanisms of amyotrophic lateral sclerosis pathophysiology

**DOI:** 10.1101/2022.03.11.483851

**Authors:** Ye Man Tang, Nisha S. Pulimood, Stefano Stifani

**Affiliations:** Department of Neurology and Neurosurgery, Montreal Neurological Institute-Hospital, McGill University, Montreal, Quebec, H3A 2B4 Canada

**Keywords:** amyotrophic lateral sclerosis, heterogeneity, human iPSCs, microglia, RNA sequencing

## Abstract

Microglia are the resident immune cells of nervous system. In healthy conditions, microglia actively patrol neural tissues in a homeostatic state, which can rapidly change to an activated state in response to local injury/disease. Dysregulated microglia activation is a hallmark of disorders and diseases of the nervous system, including motor neuron diseases such as amyotrophic lateral sclerosis (ALS). The elucidation of the roles of microglia in human biology and disease has recently benefitted from the development of human induced pluripotent stem cell (iPSC)-based approaches to generate microglia-like cells. Microglia represent a heterogeneous group of cells with spatial diversity in both health and disease. This situation poses a considerable challenge along the path towards establishing the most pathologically-relevant human iPSC-derived microglia preparations to investigate the complex roles of microglia in ALS and other neurological diseases. The success of these approaches must account for microglia diversity in different regions of the brain and spinal cord. In this study, we compared the transcriptomes of human iPSC-derived microglia generated using different methods to determine whether or not separate strategies can be used to generate microglia with distinct transcriptional signatures *in vitro*. We show that microglia derived using two different methods display distinct *in vitro* maturation characteristics. We also reveal that different derivation methods give rise to preparations comprising human microglia with distinct transcriptomic signatures resembling the gene profiles of specific microglia subpopulations *in vivo*. These findings suggest that a careful, and coordinated, implementation of multiple microglia differentiation methods from human iPSCs can be an effective approach towards the goal of generating multiple microglia subtypes that will offer enhanced model systems to account for microglia heterogeneity *in vivo*. Spatially-defined human iPSC-derived microglia would represent an enhanced tool to study the multiple levels of involvement of microglia in mechanisms of motor neuron degeneration in ALS, as well as other neurological diseases and disorders.
