## Supplementary material for "Comparing the potential of microglia preparations generated using different human iPSC-based differentiation methods to model microglia-mediated mechanisms of amyotrophic lateral sclerosis pathophysiology": Supplementary Table 1.xlsx

### Sheet: Sheet1
*Gene lists used in barplots in Figure 3 and 4
Human Module 2 (Maniatis et al., 2019)	Human Module 24 (Maniatis et al., 2019)	Cluster 1 (Grabert et al., 2016)	Cluster 2 (Grabert et al., 2016)	White matter associated microglia (WAMs) (Safaiyan et al., 2021)
AAK1	AATF	Aars	Aars	Spp1
ACAP3	ACTB	Aasdh	A2M	Vim
ADCY1	ACTG1	Abcb4	Abca4	Cybb
ADGRB3	ACTN1	Abcc10	Abce1	Lgals3
ADGRL1	ACTR3	Abcc3	Abhd14B	Clec7a
AFDN	ADGRG1	Abcd4	Abhd2	Crip1
AGAP1	ADIRF	Abcg1	Acaa2	Cst7
AGAP2	ADM	Abcg1	Acaa2	Fam20c
AJAP1	AIF1	Abcg2	Acacb	Anxa2
ANK3	AK2	Abhd12	Acad8	Cd74
AP3D1	ALDH3A2	Abi3	Acad8	Lgals1
ARHGAP32	ALKBH7	Abl1	Acadl	Anxa5
ARHGEF4	AMZ2	Abl2	Acbd5	Ifitm3
ARPP21	ANGPTL4	Acads	Ace	Capg
ARVCF	ANKRD65	Accs	Ace	Gm7541
ASRGL1	ANXA2	Acly	Aco2	Apoe
ATCAY	APLNR	Acp2	Aco2	Mir692-1
ATXN7L3	APOE	Acp2	Actn1	Rps10-ps2
AUTS2	APRT	Adam33	Add3	Gm10443
B3GALT2	ARHGAP39	Adamts16	Adora2B	Hcfc1r1
BAIAP2	ARHGDIA	Adap2	Ahcyl2	Ftl1-ps2
BCL11A	ARHGDIB	Adipor1	Aifm1	Gm3511
BEX5	ARHGEF3	Adora3	Aifm2	Gm5735
BRINP1	ARPC1B	Adprh	Ak3	Tspo
BRSK1	ARPC3	Aff1	Ak8	Lyz2
BTRC	ARRDC3	Aftph	Akap17B	Cd52
C12orf43	ATOX1	Aga	Akap17B	Sdc4
C16orf52	ATP5G2	Agk	Akr1A1	Tecpr1
C17orf51	BHLHE40	Agmo	Aktip	Ftl1-ps1
C1orf115	BLVRB	Agps	Aktip	Gm2000
CACNA1A	BRI3	Ai314976	Aldh2	Gm12164
CACNA1C	BTF3	Ai316807	Aldh2	Mbp
CACNG2	C10orf10	Ai429363	Aldh3B1	Cd63-ps
CACNG8	C17orf62	Ai746446	Aldoa	Rps27l
CADM2	C1QA	Aif1	Aldoart1	Prdx1
CADM3	C1QB	Aimp2	Angptl1	Rpl31
CAMK1D	C1QC	Aimp2	Angptl2	Tpi1
CAMK2B	C1R	Akirin2	Anp32E	Tmem256
CAMK2G	C1RL	Akr1B10	Anxa11	Gm14303
CAMK4	C3	Aldh3A2	Ap1S2	Rpl38
CAMSAP2	CAPG	Alg1	Aph1C	Gm10076
CAMTA1	CAPZB	Alg11	Aph1B	Tomm7
CCDC136	CAST	Alg9	Aph1B	Eef1b2
CCDC30	CCDC167	Alkbh1	Aplp2	Atp5g3
CCK	CCDC86	Alkbh3	Aplp2	Rpsa
CDH2	CCND2	Alkbh3	Apoe	Gm10269
CDH8	CD300A	Alkbh4	App	Gm7618
CELF4	CD4	Alkbh4	Arhgap42	Cox5b
CELF5	CD44	Amz1	Arhgap44	Cd63
CHD5	CD63	Anapc10	Arhgef17	Gm10736
CHN1	CD68	Anapc7	Arl3	Atp5d
CHRFAM7A	CD74	Angptl7	Arl6Ip1	Rps16
CHRM3	CDC42EP4	Ankrd10	Arxes1	Rplp2
CIT	CDKN1A	Ankrd37	Arxes2	Gpi1
CNIH2	CFI	Ap3M1	Asrgl1	Mif
CNKSR2	CH25H	Ap3S2	Atox1	Rps28
CPLX2	CHCHD7	Ap4B1	Atp11A	Ubl5
CPNE5	CHI3L1	Apex1	Atp11C	Pkm
CSMD2	CHI3L2	Apex1	Atp1A1	Atp5e
CXCL14	CHMP2A	Apex1	Atp5A1	Rpl28
CXXC4	CHST6	Apob	Atp5C1	Cox7a2
DBP	CLEC2B	Apobec2	Atp5D	Rps17
DENND5B	CLIC1	Apool	Atp5D	Rpl36
DGKH	CLIC4	Appbp2	Atp5E	Ybx1
DGKI	CNOT1	Appbp2	Atp5F1	Rpl14
DLGAP2	COLEC12	Arap2	Atp5G1	Aldoa
DLGAP3	COPE	Arf1	Atp5G3	Rps19
DMWD	CORO1A	Arfgap1	Atp5H	Rpl9
DPF1	COTL1	Arfgap2	Atp5H	Uqcrq
DPP6	CRYL1	Arfgap2	Atp5J	Gabarap
DUSP8	CTSA	Arhgap27	Atp5J2	Sh3bgrl3
EFNA5	CTSC	Arhgap31	Atp5J2	Arf3
EIF4G3	CTSH	Arhgap4	Atp5K	Rpl32
ELMOD3	CTSL	Arhgef40	Atp5K	Cox6b1
ENC1	CTSZ	Arhgef40	Atp5K	Snx3
PWAR6	CYB5R3	Arid1A	Atp5L	Slc25a4
EPHA4	CYBA	Arid1A	Atp5O	Atp5h
EPHB6	CYP27A1	Arid2	Atp6V1A	Rps27a
EPS15L1	DAP3	Arid2	Atp6V1D	Myl6
ERBB4	DDOST	Arid3B	Ndufs5	Uqcr11
ERC1	DENND4A	Arl4C	Bc060267	Rpl17
ERC2	DHRS3	Armc10	Bcar3	Cox4i1
EVI5L	DNM2	Armc5	Bend4	Ndufs5
FAM155A	DOCK11	Arsk	Bloc1S1	Rpl35
FAM171A2	DUSP22	Asah1	Rdh5	Rplp0
FAM49A	DYNLT1	Asb10	Bmp7	Cdc37
FAM84A	EEPD1	Asb10	Bola3	Rpl41
FBXL16	EFEMP1	Asb2	Brp44	Ftl1
FBXL17	EMILIN1	Asb3	C1Qtnf5	H2-K1
FBXO33	LINC00963	Asxl1	Mfrp	Prdx5
FBXO41	RPSAP58	Atf4	Cab39L	Rps14
FGF12	ERAP1	Atf7Ip	Cab39L	Pebp1
FGFR1	ETFB	Atg14	Cacfd1	Rpl37a
FRMPD4	ETV6	Atg5	Cachd1	Rpl5
GABRB1	EXOSC10	Atg5	Cadm2	Rps18
GARNL3	F13A1	Atg5	Cald1	Atp5g2
GDA	F3	Atp6V0A2	Cald1	Rps6
GFOD1	FABP5	Atp6V0A2	Calm1	Fth1
GLCCI1	FAHD2B	Atp6V1C1	Calm2	Eef2
GNAO1	FAM20C	Atxn1	Calm3	Kars
GOPC	FAM234A	Au022434	Camsap3	Nutf2
GPAM	FBL	Au040320	Capn2	Arl8a
GPHN	FBXO7	B3Galt4	Caps2	Atp5o
GPR22	FCER1G	B3Galt6	Car12	Rplp1
GPR37L1	FCGR2A	B3Galt6	Cat	Rpl27a
GRAMD1A	FCGR3A	B3Galt6	Cbx5	Rps23
GRIA2	FCGR3B	B3Gnt1	Cbx5	Hint1
GRIK5	FGL2	Bach1	Ccdc141	Rps25
GRIN2A	FNTB	Bach2	Ccdc41	Rps11
GRIN2B	FPR1	Bach2	Ccnd2	Psmb4
HECTD1	FYB	Bank1	Ccnd2	Rpl21
HECW2	GADD45B	Basp1	Ccnd2	Myl12b
HERC1	GALNT10	Bc002059	Ccnd2	Gpx1
HLF	GATC	Bc004004	Ccnd2	Park7
HOMER1	GDI2	Bc024479	Ccnd2	mt-Rnr2
HOOK2	GFPT2	Bc026590	Ccnd3	Rpl10
HPCA	GGT5	Bc035044	Ccng1	H2-D1
HPSE2	GK	Bc037034	Cd55	Atp5b
HS6ST3	GLIPR2	Bc094435	Cd55	Rps3
HTR2A	GLIS3	Ccrn4L	Cd59A	Calm1
ILDR2	GMFG	Cog6	Cd59A	Lars2
INTU	GNS	Sgip1	Cdc14B	Chchd2
IPCEF1	GSTM1	Bc094435	Cdc14B	Gm23935
ITPR1	GSTM2	Bckdha	Cdh1	Rps27
ITSN1	GSTM3	Bcl2L11	Cdh3	Fau
ITSN2	GSTP1	Bcl7B	Cdkn1C	Eif1
KALRN	GSTT2	Bcl9	Cdon	Atp5j2
KANSL1	GYG1	Bcl9L	Cdr2	Sod1
KBTBD6	GYG2	Bfar	Cdv3	Ptma
KCNB1	GYS1	Bfar	Cep290	Mrfap1
KCNJ6	HADHA	Bicd2	Cetn2	Rpl37
KCNQ5	HAMP	Bicd2	Cgnl1	Gm10123
KCTD16	HCLS1	Bid	Chchd2	Atp6v0c
KIAA1549	HCST	Bin1	Chd3	Rps29
KIF21A	HDLBP	Bin3	Chdh	Rpl13
KIF3A	HILPDA	Blnk	Chic1	Gpx4
KIF5A	HK2	Bloc1S3	Cisd1	Cox7b
KIFAP3	HLA.A	Bmf	Cisd3	Rpl18a
KIFC2	HLA.DMA	Brd3	Clec18A	Ndufb7
KSR2	HLA.DOA	Brd4	Cnn3	Srp14
LDB2	HLA.DPA1	Bre	Cnn3	Eef1a1
LINC00662	HLA.DPB1	Brf1	Cnn3	Gapdh
LINGO1	HLA.DQA1	Bsn	Cnn3	Mir6236
LMBRD2	HLA.DRA	Btaf1	Cnn3	Rps9
LNPEP	HLA.DRB1	Btbd19	Cnst	mt-Co1
LRRC4B	HLA.E	Btbd7	Col18A1	Atp5g1
LRRC7	HMOX1	Bzw2	Col4A3	Uqcr10
LRRN3	HSPB6	C1Qa	Col4A4	Ppia
LRRTM3	ICAM1	C230052I12Rik	Col4A5	Ctsb
LZTS3	IFI16	C2Cd2	Col8A1	Tyrobp
MAP2	IFITM3	C330024D21Rik	Col8A1	Cyba
MAP9	IFNAR1	C86753	Col8A1	Eno1
MAST3	IL10RA	C87436	Coq7	Ctsz
MCTP1	IL4R	Cadm1	Cox4I1	B2m
MECP2	IMPDH2	Calm1	Cox5A	Fcer1g
MED19	IRAK1	Calm2	Cox5A	Vdac1
MEG3	ITGB2	Calm3	Cox5B	Tmsb4x
MEG8	KARS	Camk2D	Cox6A1	Fkbp8
MEIS2	KBTBD11	Capn3	Cox6B1	mt-Cytb
MIB1	KDELR1	Capzb	Cox6C	Slc25a3
MXD4	KXD1	Card6	Cox7A2	Arl2
MYH10	LAIR1	Cask	Cox7A2	Srpk1
MYO10	LAP3	Cass4	Cox7C	Ubb
MYO5A	LCP1	Cbfa2T3	Cox8A	CT010467.1
MYT1L	LCP2	Cbfa2T3	Cpne2	Stub1
NBEA	LGALS9	Cbll1	Cpt1A	Ak1
NCOA1	LGMN	Ccdc111	Crebl2	Ctss
NEGR1	LIMK2	Ccdc115	Crhr2	C1qb
NEURL1	LIPE	Ccdc22	Ctnna1	Ewsr1
NEUROD2	LOXL2	Ppp1R3F	Ctnna1	Ndufs7
NINL	LSM2	Ccdc88B	Cttn	Rnh1
NLGN1	LST1	Ccdc90B	Cttn	Twf1
NLGN4X	LTBR	Ccdc93	Cttn	Psmb2
NNAT	LY86	Ccdc94	Cul4B	Pdhb
NOVA1	LY96	Cd164	Cul4B	Laptm5
NPTX1	LYN	Cd1D1	Cycs	Mpc1
NQO2	LYZ	Cd1D1	Cycs	Lgmn
NR1D1	MAN1C1	Cd276	Cyp51	Ldhb
NRXN1	MAOB	Cd300A	D630024D03Rik	Hexb
NRXN2	MAT2A	Cd300A	Daam1	Gas5
NXPE3	MCTS1	Cd33	Dbi	Csf1r
OLFM1	MED11	Cd47	Dbi	Ran
OLFM3	MFSD12	Cd53	Dbi	Sirpa
OMG	MGAT1	Cd79B	Dbi	Oaz2
ORAI2	MLX	Cd81	Dcaf11	Glrx3
PAIP2B	MMP14	Cd86	Dcaf12L1	Ubqln1
PAK3	MS4A4A	Cd86	Dcaf12L1	Fcrls
PAK5	MS4A6A	Cdc25A	Dcn	Olfml3
PALM2	MSN	Cdc26	Dcun1D5	Cx3cr1
PCDH10	MTHFD1L	Cdc26	Ddit4L	Lpcat2
PCDH7	MVP	Cdca4	Ddit4L	Ifngr1
PDE4A	MYOF	Cdk19	Ddr1	Selplg
PDE7B	NAA38	Cdk19	Ddr1	Vsir
PDP2	NAGA	Cdk2Ap1	Ddr1	Tmem119
PDS5B	NAMPT	Cdk2Ap1	Ddr1	Cmtm6
PDZD4	NANS	Cdk2Ap1	Degs1	Cd164
PELP1	NCKAP1L	Cdk5Rap3	Deptor	Tubb4b
PHACTR1	NDST1	Cdk7	Deptor	Siglech
PKD1	NELFE	Cdkal1	Dhcr24	Mgat4a
PLCB1	NGFR	Celf1	Dhrs4	Ptgs1
PLEKHA1	NMB	Cenpq	Dhx9	Lrrc3
PPME1	NMRAL1	Cep152	Diap3	P2ry13
PPP1R9A	NOL3	Cep68	Dmxl2	P2ry12
PPP3CA	NT5C	Cerk	Dnajc15	Srgap2
PRICKLE1	OSMR	Cgrrf1	Dock5	1700017B05Rik
PRR12	OSTF1	Cgrrf1	Dock6	Npc1
PRR36	OXA1L	Chmp1B	Dpcd	Rhobtb1
PRRT2	P4HB	Chpf2	Dpp7	Ccr5
PTBP2	PACS2	Chst14	Dpp7	Gpr34
PTPRT	PACSIN3	Chst7	Dstn	Slc2a5
PUM1	PARP9	Chtf8	Dut	Ecscr
RAB11FIP4	PDK1	Cib1	Dynll1	Upk1b
RABL6	PDPN	Cinp	Dynll1
RAPGEF2	PFDN5	Loc640972	Dynll1
RAPGEFL1	PFN1	Clcn4-2	Dynlt3
RBFOX1	PGLS	Clcn4-2	Dynlt3
RBFOX2	PIGT	Clcn5	Dzip1L
RBSN	PIK3AP1	Clcn7	E2F6
RCN2	PLCD1	Clcn7	Eci3
RGAG4	PLEKHM1	Clk2	Ednrb
RGS6	PLIN2	Cln3	Efcab2
RGS7BP	PLK3	Cln8	Efemp2
RHOBTB2	PLSCR1	Cln8	Efhc1
RIMS2	PLTP	Cln8	Eid1
RNF157	PLXND1	Clptm1L	Eif1A
RNF219	PMP2	Cmtm6	Elovl7
ROBO2	POLR1E	Cno	Emb
RORB	PPP1R3B	Cnot2	Emb
RUNDC3A	PRDX1	Cnot8	Emp2
RYR2	PRDX4	Cnpy3	Eno4
SART3	PSAP	Cnrip1	Entpd5
SBK1	PSMB1	Cog3	Eny2
SCAI	PSMB8	Cog8	Ephx1
SCN2A	PSRC1	Pdf	Exoc4
SCN2B	PTGR2	Commd2	Ezr
SCN3A	PTP4A1	Commd3	Fabp3
SCN3B	PTPN18	Commd5	Fads2
SEMA6B	PTPN2	Commd8	Fam107B
SERTAD4	PXDN	Comt	Fam129B
SFRP1	PYGL	Comt	Fam132A
SHC3	RAB27A	Comtd1	Fam132A
SHISA4	RAB7A	Cops7B	Fam132A
SIDT1	RAD23A	Coq5	Fam161A
SLC39A10	RARRES3	Coro1B	Fam171B
SLC4A8	RCN1	Cramp1L	Fam189A2
SLC6A1	RDH10	Creg1	Fam189A2
SLC6A17	RFTN1	Crls1	Fam189A2
SLC8A1	RGN	Cryba4	Fam36A
SLC8A2	RHBDF2	Crybb1	Fam47E
SLITRK4	RHOC	Cryl1	Fam84B
SNCB	RIN3	Cryl1	Fdft1
SOCS7	RNASET2	Csf1R	Fgfr2
SORBS2	RNF181	Csf1R	Fhad1
SOX5	RNH1	Csnk1D	Fkbp1A
SRGAP3	ROM1	Csnk1D	Fkbp1A
SRPK2	RPL35	Csnk1D	Flrt2
SRRM3	RPN1	Csnk1E	Flrt2
SRRM4	RPS15	Csnk1E	Flrt2
SRSF8	RPS26	Cst3	Flrt3
SSX2IP	RPS4X	Ctns	Flrt3
ST8SIA3	RPS9	Ctsa	Fnbp1L
STIM2	S100A10	Ctsb	Frk
STX1A	S100A11	Ctsf	Fundc2
STXBP5	S100A16	Ctso	Galr3
SUDS3	S100A6	Cx3Cr1	Gcat
SV2A	S100A8	Cyb5D2	Gas7
SYN1	S100A9	Cybasc3	Gbas
SYNE1	SEC11C	Cybasc3	Ggh
SYT5	SEMA7A	Cyhr1	Ggt1
SYT7	SEPT9	Cyp2R1	Gla
TCAF1	SERPINA1	D15Ertd621E	Glo1
TCEAL2	SERPINA3.1	D19Wsu162E	Glo1
TCHP	SERPINB1	D8Ertd82E	Glrx3
TECPR1	SERPINB6	Dact3	Gm10199
TENM1	SIGLEC10	Dcaf12	Rpl15
TENM2	SLC11A1	Dcaf17	Gm11744
TIAM1	SLC2A5	Dcaf4	Gm13111
TMEM181	SLC35F6	Dcp1A	Idi1
TRAK1	SLC39A14	Dcps	Sms
TRIM26	SLC9A3R1	Dcxr	Gm17546
TRMT10C	SLC9A9	Dda1	Gm19935
TRPM3	SND1	Ddx23	Pdcd5
TSPAN5	SPI1	Ddx26B	Ndufa11
TSR2	SPP1	Ddx28	Gm5480
TTBK2	SSR2	Ddx47	Myl6
TTL	SSR4	Dedd	Tuba1A
UBR4	STAB1	Depdc7	Tuba1B
UNC13A	STAT3	Derl1	Tuba1C
UNC80	STEAP3	Derl1	Gm5802
USP33	STON1	Derl2	Uqcr10
USP8	STX4	Dhx33	Ndufs6
WASF3	SUMF1	Diexf	Tomm7
XKR4	SVBP	Diexf	Gnal
ZADH2	SYK	Dip2B	Golga4
ZBTB44	SYNGR2	Dirc2	Golga4
ZC3H8	TAB2	Dnajb5	Got2
ZMYND8	TAGLN2	Dnajc16	Gp1Bb
ZNF25	TALDO1	Dnajc5	38596
ZNF318	TCEA3	Dnajc5	Gpc1
ZNF385D	TGFB2	Dnm2	Gpc4
ZNF711	TMBIM1	Dnm2	Gpc4
ZYG11B	TMC6	Dnpep	Gpc6
	TMED10	Dnttip1	Gpi1
	TMEM176B	Dopey2	Gpi1
	TMEM18	Dpm1	Gpi1
	TMSB10	Dpm2	Gpr125
	TNFRSF1A	Dtwd1	Gpsm2
	TNFSF13B	Dtx4	Gpx4
	TNIP1	Dtx4	Gpx4
	TPM4	Duoxa1	Gpx8
	TPST1	Dusp12	Gramd1B
	TREM2	Dusp27	Gramd1B
	TSC22D4	Dusp6	Gsn
	TSPO	Dvl2	Gsn
	TUBA1C	Dzip3	Gsn
	TXNDC11	E130317F20Rik	Gsn
	TYMP	E2F3	Gsta4
	UBALD2	Ebi3	Gtf2H5
	USP39	Edc3	Hadhb
	VAMP8	Edem2	Hcfc1R1
	VEGFA	Eefsec	Hemk1
	VMP1	Eepd1	Hemk1
	WDR1	Efhd2	Higd1A
	XPNPEP1	Ehmt1	Hint1
	XRCC6	Eif1B	Hint1
	__ambiguous.MAMDC4.PHPT1	Eif2B1	Hipk3
	__ambiguous.DNAJC25-GNG10.GNG10	Eif2B4	Hist1H3B
	__ambiguous.TNFSF12-TNFSF13.TNFSF13	Eif2C1	Hist1H3C
	__ambiguous.AP003419.11.POLD4	Eif4A3	Hist1H3D
	__ambiguous.KIAA0391.PSMA6	Eif4E2	Hist1H3E
	__ambiguous.PIK3R2.IFI30	Elac1	Hist1H3F
	__ambiguous.SERPINA3.SERPINA3	Elk3	Hist2H3B
	__ambiguous.RP11-11N7.5.HNRNPU	Elk3	Hk1
	YIF1A	Elmo1	Hmgcs1
	YTHDF1	Eme2	Hmgcs1
		Eng	Hmgcs1
		Engase	Hmgn5
		Eno3	Hnrnpul2
		Entpd1	Hprt
		Entpd1	Hsdl2
		Epb4.1L2	Hspa4L
		Ephb3	Hspa4L
		Ercc4	Hspa4L
		Erf	Hspa4L
		Espl1	Hspa9
		Etaa1	Hspb6
		Exog	Hspb8
		Exosc1	Hspb8
		Exosc4	Hspb8
		Exosc5	Htatsf1
		F8A	Hyal1
		Fadd	Nat6
		Fam102B	Ifi27L1
		Fam102B	Ifi27L1
		Fam105A	Ift57
		Fam108C	Ift74
		Fam110A	Igf2
		Fam125B	Igf2R
		Fam125B	Igf2R
		Fam134B	Igfbp2
		Fam160B1	Igsf5
		Fam160B1	Il25
		Fam175B	Impa2
		Fam178A	Insig1
		Fam185A	Ints6
		Fam192A	Iqgap1
		Fam193A	Iqgap1
		Fam26F	Iqgap2
		Fam45A	Itgb8
		Fam48A	Ivd
		Fam53B	Katnal2
		Fam58B	Kctd14
		Fam63B	Kif16B
		Fam63B	Kif1C
		Fam72A	Kif1C
		Fam76B	Kif3A
		Fam78A	Kif5B
		Fance	Kif5B
		Fance	Kif5B
		Fbrsl1	Kif9
		Fbrsl1	Kirrel
		Fbxl12	Klf9
		Fbxl19	Lamb1
		Fbxo32	Lamb1
		Fbxo6	Lamb1
		Fbxw11	Lancl2
		Fbxw8	Larp1B
		Fcf1	Las1L
		Loc633406	Lass5
		Fcgr2B	Lbp
		Fcgr3	Lbp
		Fchsd2	Lce1I
		Fcrl1	Lgals1
		Fcrl1	Lgals1
		Fcrls	Lmna
		Fermt3	Slc25A3
		Fez2	Prdx1
		Fgd2	Prdx1
		Fhod1	Loxl2
		Flcn	Tbc1D1
		Flot1	Lpgat1
		Fnip2	Lrp6
		Foxj2	Lrp8
		Foxk2	Lrp8
		Frmd4A	Lrrk2
		Frmd4B	Lsm4
		Frmd8	Ltbp3
		Fscn1	Ltbp3
		Fscn1	Map1Lc3A
		Fscn1	Map1Lc3A
		Ftsjd1	Map2K7
		Fuca2	Mbnl3
		Fut8	Mbnl3
		G3Bp1	Mbnl3
		Gal3St4	Mccc1
		Gpc2	Mccc1
		Galnt12	Mcee
		Galnt4	Mcoln3
		Galnt4	Mdfic
		Gatsl3	Mdh1
		Gba	Mdh1
		Gba	Mdh1
		Gbp7	Megf9
		Gclc	Metrn
		Gclc	Mfge8
		Gcn1L1	Mgst1
		Get4	Minos1
		Ggnbp1	Mospd1
		Zbtb9	Mpp1
		Ggta1	Mrpl28
		Gigyf1	Mrpl38
		Gimap1	Mrpl42
		Gimap6	Mrpl51
		Gimap9	Mrps21
		Gins4	Mrps36
		Glrp1	Mrps6
		Glrx3	Mrps6
		Zfp706	Msi1
		Zfp706	Msr1
		Gm10345	Msx1
		Gm10567	Mtfp1
		Josd1	Mtfr1
		Gm11545	Mthfd1
		Gm11772	Mut
		Lyn	Mycbp
		Gm11827	Mycbp
		Gm12185	Myo10
		Gm13889	Myof
		Gm16515	Naaladl2
		Gm16517	Nap1L1
		Gm17586	Ndufa1
		Ppih	Ndufa12
		Usp12	Ndufa12
		Supt4H1	Ndufa12
		Gm3715	Ndufa13
		Gm5617	Ndufa2
		Gm5817	Ndufa3
		Gm6277	Ndufa3
		Zfp97	Ndufa4
		Phgdh	Ndufa5
		Gm9796	Ndufa5
		Gm9999	Ndufa6
		Gmeb1	Ndufab1
		Gmeb1	Ndufb10
		Gmeb1	Ndufb11
		Gmeb1	Ndufb11
		Gmppa	Ndufb11
		Gmpr2	Ndufb5
		Gna15	Ndufb6
		Gnb2L1	Ndufb7
		Gnpnat1	Ndufb7
		Golm1	Ndufb9
		Golt1B	Ndufb9
		Gorasp2	Ndufc1
		Gosr2	Ndufc1
		Gp9	Ndufv2
		Gpatch3	Ndufv2
		Gpatch8	Ndufv3
		Gpd1L	Nedd8
		Gpn2	Nedd9
		Gpr137B-Ps	Nedd9
		Gpr137B	Nedd9
		Gpr35	Nek5
		Gprasp2	Nhsl2
		Grb2	Nipal2
		Grpel2	Nme1
		Grpel2	Nnt
		Gse1	Nphp1
		Gsg1	Nphp1
		Gsg2	Nqo1
		Gspt1	Nqo2
		Gspt1	Nqo2
		Gtf2E1	Nrd1
		Gtf2H2	Nt5C3
		Gtf3C2	Ntn4
		H2-Oa	Nudt6
		H6Pd	Oasl1
		Havcr2	Oaz2
		Hbp1	Oca2
		Hcfc2	Ocrl
		Hdac1	Odc1
		Heatr1	Odc1
		Heatr6	Odc1
		Hexa	Odf2L
		Hexb	Ogdh
		Hfe	P4Ha2
		Hivep3	Pafah2
		Hivep3	Pam16
		Hmg20A	Parp4
		Hnmt	Pbxip1
		Hrh2	Pcnx
		Hs3St3B1	Pcnx
		Hsbp1	Pcx
		Hsd17B4	Pde5A
		Hsdl1	Pde5A
		Hspa13	Pdha1
		Hyal2	Pdlim5
		Idh2	Pdlim7
		Idh2	Pdpn
		Ifnar2	Pebp1
		Igf2Bp2	Pebp1
		Igf2Bp2	Peg3
		Ighm	Pfkp
		Igtp	Pgcp
		Il15	Pgk1
		Il16	Pgk1
		Il16	Pgk1
		Il18	Pgrmc1
		Il7R	Phkb
		Il7R	Pih1D2
		Ilvbl	Pink1
		Ing1	Pir
		Inpp4B	Pitpna
		Inpp5B	Pkm
		Inpp5D	Pkp2
		Inpp5K	Plagl1
		Invs	Plcd3
		Ipmk	Plce1
		Ipo11	Plekhb2
		Iqgap3	Plekhg3
		Irak2	Plin3
		Irgm2	Pln
		Iscu	Plscr2
		Isoc2B	Pltp
		Itgav	Pola1
		Itm2C	Polr1D
		Itpr2	Polr1D
		Itpr2	Polr1D
		Itpr2	Polr2L
		Jagn1	Usp50
		Jarid2	Polr2M
		Jmjd7	Pomgnt1
		Pla2G4B	Pparg
		Kansl2	Ppargc1A
		Kat5	Ppargc1A
		Kbtbd2	Pqlc1
		Kcnk6	Prdx2
		Kctd12B	Prdx5
		Kctd12B	Prkaa2
		Kctd21	Psme4
		Kdelc2	Ptpn11
		Kdm2A	Rab38
		Kdm2B	Rab38
		Kdm3A	Rabggtb
		Kdm6A	Rabl5
		Khk	Rai14
		Klf12	Rbbp7
		Klhdc5	Rbbp8
		Klhl20	Rbm47
		Klhl25	Rbms3
		Klhl5	Rcn1
		Klhl7	Rd3
		Klk8	Rfk
		Krcc1	Rhoc
		Kti12	Rilp
		Lactb	Rilpl2
		Lactb2	Rnf150
		Lama5	Rnf152
		Lap3	Rnf182
		Lbx2	Rnft1
		Lcmt2	Romo1
		Ldb1	Rpl41
		Lefty1	Rrbp1
		Lemd3	Rsph9
		Leprel1	S100A1
		Limd2	S100A1
		Limd2	Sash1
		Liph	Sc4Mol
		Liph	Scd1
		Lman1	Sdc1
		Lman2	Sdc2
		Lmf1	Sdc2
		Lmo2	Sepw1
		Rfxank	Serpinb6A
		Ugt1A1	Sfrp1
		Ugt1A1	Sgk3
		Pabpc4	Sgms2
		Pabpc4	Sgms2
		Lpcat1	Sh3Bgrl
		Lpcat1	Sh3Bgrl
		Lpcat2	Sh3Bgrl
		Lpcat2	Sh3Bgrl2
		Lpcat3	Sh3Bgrl2
		Lphn2	Sh3D19
		Lphn2	Shisa2
		Lpin1	Shisa2
		Lpin2	Skp1A
		Lpxn	Slc12A4
		Lrba	Slc16A2
		Lrig2	Slc16A2
		Lrp4	Slc16A8
		Lrrc47	Slc25A12
		Lrrc59	Slc25A16
		Lrrc61	Slc25A4
		Lrrc8A	Slc26A7
		Phyhd1	Slc29A4
		Lrrk1	Slc31A1
		Lsm10	Slc31A1
		Ltc4S	Slc41A2
		Ly6G6E	Slc48A1
		M6Pr	Slc4A2
		Maf	Slc5A3
		Maf	Slc5A3
		Maf1	Slc9A3R1
		Maf1	Slco1A5
		Mafg	Slk
		Maml1	Smpdl3A
		Man1A	Snrpn
		Man1A2	Snurf
		Man1C1	Sntb2
		Manea	Sod1
		Map2K1	Sod1
		Map2K6	Sod2
		Map3K2	Sod2
		Mapre1	Spata24
		Mars	Spata6
		Matk	Spats2L
		Matk	Spef1
		Mbd6	Spint2
		Mblac1	Spint2
		Mbnl1	Spna2
		Mbtps2	Spna2
		Yy2	Sqle
		Mcat	Srgap3
		Mcm3	Srp9
		Mdfi	Stard4
		Med17	Stard4
		Med20	Steap1
		Med22	Steap1
		Med23	Stim2
		Med27	Stk30
		Med7	Stra6
		Mef2C	Stx3
		Mef2D	Stx3
		Mertk	Stxbp4
		Mettl11A	Sucla2
		Mettl17	Svip
		Mettl21A	Svip
		Mettl3	Swi5
		Mettl7A1	Syne1
		Mettl7A1	Tax1Bp1
		Mettl8	Tbc1D2
		Mfap3	Tbc1D9
		Mfap3	Tc2N
		Mfng	Tc2N
		Mfsd11	Tceal3
		Mier2	Tceal5
		Mki67Ip	Tceal6
		Mknk1	Tceb2
		Mmgt2	Tceb2
		Mms22L	Tcp1
		Mob3C	Tdrd3
		Mob4	Tead1
		Mon2	Tex2
		Morc2A	Tex9
		Mphosph9	Tfdp2
		Mpi	Tfdp2
		Mrpl17	Tgtp1
		Mrpl3	Tgtp2
		Mrpl43	Thap4
		Mrpl44	Thsd7A
		Mrps11	Thyn1
		Mrps17	Thyn1
		Msl2	Timm8A1
		Mtap1S	Tjp3
		Mtap7D1	Tkt
		Mtdh	Tmem205
		Mterf	Tmem237
		Mterfd1	Tmem238
		Mtf2	Tmem246
		Mtf2	Tmem51
		Mxi1	Tmem72
		Myd88	Tmem8
		Mylip	Tmprss11A
		Mynn	Tmtc1
		Mynn	Tob1
		Myst3	Tpr
		Mzt2	Tpst1
		N4Bp1	Traf3Ip2
		N4Bp1	Trak1
		N4Bp2L1	Trak2
		Naa35	Trip12
		Naa40	Trp53Inp2
		Naglu	Trp73
		Nagpa	Trpm3
		Napg	Trpm7
		Narf	Trps1
		Nat2	Trpv4
		Nat9	Tspan17
		Ncaph	Tuba4A
		Ncaph	Tuba4A
		Ncf1	Tubb4B
		Nek6	Tusc3
		Nek6	Twsg1
		Nf1	Ubap2
		Nfatc2Ip	Ugdh
		Nfatc3	Ugp2
		Nhlrc2	Unc119
		Nhlrc2	Upf2
		Nip7	Uqcr11
		Nipbl	Uqcrb
		Nlk	Uqcrh
		Nlk	Uqcrh
		Nmt1	Uqcrq
		Nmt1	Usmg5
		Nol9	Usp34
		Nop2	Vasn
		Npat	Vasn
		Npl	Vdac1
		Nr3C1	Vdac1
		Nrip1	Vegfa
		Nrip1	Vkorc1L1
		Nrip1	Vma21
		Nrm	Vti1B
		Nsmce4A	Wbp5
		Nubp2	Wdr6
		Nubpl	Wdr6
		Nudt16L1	Wdr63
		Nudt16L1	Wdr65
		Nudt9	Wdr86
		Numa1	Wee1
		Numa1	Wfikkn2
		Numb	Wls
		Nup62	Wwp1
		Nup62	Wwp1
		Ociad1	Ybx1
		Olfml3	Zcrb1
		Oma1	Zfp106
		Ophn1	Zfp106
		Orai2	Zic5
		Orai3	Zic5
		Orc4	Zmynd12
		Ormdl1	Znhit1
		Osbpl11
		Osbpl11
		Osgep
		Otud5
		P2Rx1
		P2Ry13
		P4Ha1
		Pan3
		Papolg
		Paqr7
		Parvg
		Patz1
		Pbx2
		Pbx2
		Pcf11
		Pcif1
		Pcyox1L
		Pdcd10
		Pdcd10
		Pde2A
		Pdf
		Pdik1L
		Pdlim4
		Pecr
		Peli1
		Pepd
		Pet112L
		Pggt1B
		Pgm1
		Phf23
		Phf3
		Phlpp2
		Pi4K2A
		Pigk
		Pigl
		Pigu
		Pigu
		Pigv
		Pigx
		Pik3Cg
		Pik3R5
		Pip4K2A
		Pknox1
		Plcl2
		Plekha2
		Plod1
		Plxdc2
		Pmepa1
		Pmm2
		Pnp2
		Pnp
		Poc5
		Pofut1
		Pogz
		Poldip3
		Poldip3
		Polr3A
		Polr3F
		Pom121
		Pop7
		Pou2F2
		Ppan
		Ppard
		Ppcdc
		Ppcdc
		Ppib
		Ppm1L
		Ppp1Ca
		Ppp1R8
		Ppp2R1B
		Ppp2R3A
		Ppp6R3
		Pprc1
		Preb
		Prep
		Prim2
		Prim2
		Prkab1
		Prkacb
		Prkch
		Prkd2
		Prkrip1
		Procr
		Prps1L3
		Prpsap2
		Prrc1
		Psenen
		Psma1
		Psmd11
		Psmd6
		Psmg3
		Ptger3
		Ptgfrn
		Ptgs1
		Ptgs1
		Ptp4A3
		Ptpn1
		Ptpre
		Ptpre
		Ptrh2
		Pwp2
		Pxk
		Pxmp3
		Pycard
		Pycard
		Qk
		Qrich1
		Rab10
		Rab31
		Rab3Il1
		Rab3Il1
		Rab5A
		Rabep2
		Rad1
		Ralgps1
		Rapgef5
		Rapgef5
		Rasgrf2
		Rasgrp3
		Raver1
		Rbfox1
		Rbm15B
		Rbm15B
		Rbm22
		Rbm41
		Rcbtb2
		Rcl1
		Rcor1
		Rcor1
		Rcsd1
		Rela
		Rere
		Rest
		Rgl1
		Rgl1
		Rgs10
		Rgs19
		Rhoq
		Riok2
		Ripk3
		Rit1
		Rnase10
		Rnase4
		Rnaseh1
		Rnf103
		Rnf111
		Rnf128
		Rnf128
		Rnf130
		Rnf135
		Rnf139
		Rnf38
		Rnf4
		Rnf41
		Rnls
		Rnps1
		Rnps1
		Rpl7L1
		Rpp30
		Rprd2
		Rps6Kb1
		Rptor
		Rragc
		Rrnad1
		Rttn
		Ruvbl2
		Rybp
		Sap130
		Sash3
		Scaf8
		Scaf8
		Scamp2
		Scamp5
		Scamp5
		Sdad1
		Sdf4
		Sdha
		Sdhaf1
		Sdk1
		Sec13
		Secisbp2
		Selplg
		Sema4B
		Sema4C
		Senp7
		Senp7
		Senp8
		Sepp1
		Sertad2
		Sesn1
		Setdb1
		Sft2D1
		Sft2D2
		Sgsh
		Sh2B2
		Sh2B3
		Sh2B3
		Sh3Gl1
		Sh3Glb1
		Sh3Tc1
		Sharpin
		Shisa6
		Siae
		Siah1A
		Siah1B
		Siglech
		Sipa1
		Sipa1L2
		Ski
		Skp2
		Slamf1
		Slamf1
		Slc10A3
		Slc12A9
		Slc16A13
		Slc25A26
		Slc25A37
		Slc25A44
		Slc25A44
		Slc25A45
		Slc26A2
		Slc26A2
		Slc2A8
		Slc31A2
		Slc35B3
		Slc35B4
		Slc35C2
		Slc35C2
		Slc35E3
		Slc35F5
		Slc36A1
		Slc37A4
		Slc38A10
		Slc38A7
		Slc38A9
		Slc38A9
		Slc39A8
		Slc3A2
		Slc40A1
		Slc43A1
		Slc43A2
		Slc44A2
		Slc44A2
		Slc46A3
		Slc4A7
		Slc50A1
		Slc5A10
		Slc6A6
		Slc7A7
		Slc7A8
		Slco4A1
		Slco4A1
		Slx1B
		Smad1
		Smad1
		Smad1
		Smad5
		Smap1
		Smcr8
		Smndc1
		Smyd3
		Smyd5
		Snrnp40
		Snrpb2
		Snx18
		Snx18
		Snx19
		Snx19
		Snx24
		Snx30
		Snx4
		Socs6
		Son
		Son
		Sox4
		Sox4
		Sox4
		Sox4
		Sp1
		Spag9
		Sparc
		Spast
		Spcs2
		Spcs3
		Spns3
		Spred1
		Spryd4
		Sqrdl
		Srgap2
		Srgap2
		Srpk3
		Srpk3
		Srprb
		Srprb
		Srsf9
		Ss18
		Ssb
		Ssr1
		Ssr2
		St3Gal2
		St6Galnac4
		Stambpl1
		Stard3
		Strada
		Stxbp5
		Stxbp5
		Supt7L
		Susd3
		Syngr1
		Tada2B
		Taf1C
		Taf5
		Tal1
		Tapbpl
		Taz
		Tbc1D10A
		Tbc1D15
		Tbc1D17
		Tbc1D5
		Tbcb
		Tbcc
		Tbccd1
		Tbl2
		Tcn2
		Tcn2
		Tet1
		Tex10
		Tfpi
		Tgfb1
		Tgfbrap1
		Tgm2
		Tgm2
		Tgm2
		Tgm2
		Tgm2
		Tgs1
		Tha1
		Thap11
		Thumpd2
		Tia1
		Tiprl
		Tirap
		Tle3
		Tle3
		Tle3
		Tlr12
		Tlr5
		Tmed10
		Tmed9
		Tmem128
		Tmem140
		Tmem141
		Tmem144
		Tmem144
		Tmem144
		Tmem14C
		Tmem173
		Tmem175
		Tmem177
		Tmem177
		Tmem179B
		Tmem188
		Tmem192
		Tmem198B
		Tmem198B
		Tmem201
		Tmem206
		Tmem206
		Tmem37
		Tmem66
		Tmem70
		Tmem81
		Tmem86A
		Tmem8C
		Tmem9B
		Tmlhe
		Tmtc4
		Tmub2
		Tnfrsf17
		Tnks2
		Tnni2
		Tnrc6B
		Tnrc6C
		Top3A
		Topors
		Tor1Aip2
		Tor2A
		Tpd52L2
		Tpp1
		Tpp1
		Traf5
		Trappc10
		Trem2
		Trim11
		Trim13
		Trim27
		Trio
		Trio
		Trmt2A
		Trmt6
		Trp53I13
		Trpc4Ap
		Trpm2
		Trpm4
		Tsg101
		Tsn
		Tspan13
		Tspan13
		Tspan14
		Tspan4
		Ttc15
		Ttc30A1
		Ttc30A2
		Ttc9C
		Tti1
		Tti2
		Ttpal
		Ttyh3
		Txnrd2
		Ubac2
		Ubap2L
		Ubash3B
		Ubash3B
		Ubc
		Ube2A
		Ube2G1
		Ube2G1
		Ube2I
		Ube2J1
		Ube2Q1
		Ubl3
		Uevld
		Ufsp2
		Uhrf1Bp1
		Unc50
		Unk
		Upk1B
		Upk1B
		Upk1B
		Upk1B
		Urgcp
		Usf1
		Usf1
		Usp22
		Usp39
		Usp42
		Utp11L
		Utp11L
		Vamp4
		Vangl2
		Vapa
		Vav1
		Vcpip1
		Vps16
		Vps28
		Vps36
		Vps37A
		Vps37A
		Vps39
		Vps4B
		Vps72
		Vps8
		Vta1
		Vta1
		Wars
		Wasf2
		Wbscr22
		Wdr12
		Wdr33
		Wdr4
		Wdr45L
		Wdr53
		Wdr82
		Wdr92
		Wtap
		X99384
		Xpo7
		Xrcc6Bp1
		Yars
		Ykt6
		Ypel3
		Ythdf1
		Ywhab
		Ywhah
		Yy1
		Zbtb1
		Zbtb24
		Zbtb34
		Zbtb49
		Zc3Hc1
		Zcchc4
		Zdhhc14
		Zdhhc14
		Zdhhc16
		Zfhx3
		Zfhx3
		Zfhx3
		Zfp111
		Zfp141
		Zfp160
		Zfp213
		Zfp213
		Zfp238
		Zfp260
		Zfp266
		Zfp275
		Zfp276
		Zfp277
		Zfp280D
		Zfp282
		Zfp33B
		Zfp341
		Zfp384
		Zfp398
		Zfp472
		Zfp513
		Zfp58
		Zfp59
		Zfp592
		Zfp592
		Zfp595
		Zfp597
		Zfp619
		Zfp628
		Zfp64
		Zfp644
		Zfp646
		Zfp697
		Zfp710
		Zfp712
		Zfp715
		Zfp746
		Zfp759
		Zfp764
		Zfp768
		Zfp777
		Zfp787
		Zfp790
		Zfp790
		Zfp800
		Zfp800
		Zfp81
		Zfp82
		Zfp826
		Zfp839
		Zfp882
		Zfp90
		Zfp942
		Zfp952
		Zfp953
		Zfp954
		Zfp963
		Zfyve19
		Zfyve20
		Zfyve20
		Zfyve21
		Zkscan17
		Zkscan3
		Zkscan4
		Zmiz1
		Zmym1
		Zmym4
		Zmynd19
		Znhit3
		Znrd1
